# Neuronal apoptosis drives remodeling states of microglia and shifts in survival pathway dependence

**DOI:** 10.1101/2022.01.05.475126

**Authors:** Sarah R Anderson, Jacqueline M Roberts, Nate Ghena, Emmalyn Irvin, Joon Schwakopf, Isabelle Cooperstein, Alejandra Bosco, Monica L Vetter

## Abstract

Microglia serve critical remodeling roles that shape the developing nervous system, responding to the changing neural environment with phagocytosis or soluble factor secretion. Recent single-cell sequencing (scRNAseq) studies have revealed the context-dependent diversity in microglial properties and gene expression, but the cues promoting this diversity are not well defined. Here, we ask how interactions with apoptotic neurons shape microglial state, including lysosomal and lipid metabolism gene expression and independence from Colony-stimulating factor 1 receptor (CSF1R) for survival. Using early postnatal mouse retina, a CNS region undergoing significant developmental remodeling, we performed scRNAseq on microglia from mice that are wild-type, lack neuronal apoptosis (Bax KO), or are treated with CSF1R inhibitor (PLX3397). We find that interactions with apoptotic neurons drives multiple microglial remodeling states, subsets of which are resistant to CSF1R inhibition. We find that TAM receptor Mer and complement receptor 3 are required for clearance of apoptotic neurons, but that Mer does not drive expression of remodeling genes. We show TAM receptor Axl is negligible for phagocytosis or remodeling gene expression but is consequential for microglial survival in the absence of CSF1R signaling. Thus, interactions with apoptotic neurons shift microglia towards distinct remodeling states and through Axl, alters microglial dependence on survival pathway, CSF1R.
