## Supplemental Table 2 for "Neuronal apoptosis drives remodeling states of microglia and shifts in survival pathway dependence"

### Sheet: con vs. bax-ko markers
p_val	avg_log2FC	pct.1	pct.2	p_val_adj	gene
0	-0.455397	1	1	0	Rpl10
0	1.22543	1	1	0	Apoe
0	3.20501	1	0.938	0	Ftl1
0	1.16244	0.757	0.159	0	Bax
0	0.786975	1	1	0	Ctsd
0	0.966767	0.999	0.994	0	Lyz2
0	0.591366	1	1	0	Ctsb
0	0.691756	0.999	0.993	0	Timp2
0	-5.57286	0.509	1	0	Ftl1-ps1
0	0.965934	1	0.998	0	Gm42418
0	0.837889	0.917	0.59	0	AY036118
0	0.881413	0.999	0.997	0	mt-Nd3
1.16855e-297	-0.438679	1	1	1.88779e-293	Rps3a1
3.10956e-290	0.882848	0.574	0.174	5.02349e-286	Cst7
1.22822e-286	0.540584	1	0.997	1.98418e-282	Ctsa
2.82437e-286	0.551825	1	0.999	4.56277e-282	mt-Nd2
5.08334e-280	0.645823	0.984	0.934	8.21213e-276	Abca1
4.75222e-276	-0.402878	1	1	7.67722e-272	Rps24
2.16838e-275	0.471073	1	1	3.50301e-271	Grn
5.59262e-267	-0.738134	0.89	0.968	9.03488e-263	Dynll1
7.68186e-260	-0.411882	1	1	1.241e-255	Rps11
5.09718e-258	-0.337563	1	1	8.2345e-254	Tpt1
7.07882e-253	0.824521	0.587	0.207	1.14358e-248	Igf1
2.1802e-244	-0.650466	0.987	0.996	3.52212e-240	Rsrp1
8.90385e-243	0.321283	1	1	1.43842e-238	Actb
3.56594e-242	-0.813469	0.69	0.875	5.76078e-238	Tmem119
1.36874e-234	-0.392703	1	1	2.21119e-230	Rpl9
3.3837e-224	0.645018	0.918	0.818	5.46636e-220	Pld3
5.88082e-223	-0.41543	1	1	9.50047e-219	H3f3b
1.04562e-220	0.376279	1	1	1.6892e-216	Rps28
4.0805e-216	0.584416	0.652	0.287	6.59206e-212	Lars2
1.01043e-212	0.400772	1	1	1.63235e-208	Ctsz
1.39338e-212	-0.392243	1	1	2.25101e-208	Lgmn
4.55674e-206	0.413584	1	1	7.36142e-202	mt-Co3
1.8531e-203	-0.365648	1	1	2.99368e-199	Ubb
2.12497e-203	0.809092	0.94	0.89	3.43289e-199	Mif
9.87675e-203	-0.730895	0.82	0.931	1.59559e-198	Ppp1r15a
1.47695e-202	-0.363151	1	1	2.38602e-198	Rps9
1.73664e-201	-0.605885	0.981	0.992	2.80554e-197	P2ry12
3.14859e-201	0.699144	0.989	0.978	5.08655e-197	Pkm
5.67642e-201	-0.371817	1	1	9.17026e-197	Rps4x
1.4752e-190	0.367524	1	1	2.38318e-186	mt-Atp6
1.03765e-188	0.45283	1	0.997	1.67633e-184	Hexa
2.09147e-188	-0.770134	0.569	0.775	3.37877e-184	Tmsb10
6.71187e-185	0.553732	0.837	0.571	1.0843e-180	Abcg1
1.07172e-180	0.576758	0.979	0.953	1.73136e-176	Aldoa
7.21176e-180	-0.73131	0.5	0.721	1.16506e-175	Alox5ap
5.88714e-179	-0.357698	1	1	9.51068e-175	Rps7
2.49673e-174	0.25883	1	1	4.03346e-170	Rps29
8.54422e-172	0.597827	0.661	0.365	1.38032e-167	Gm1673
2.66066e-171	-0.376157	1	1	4.2983e-167	Eif1
1.26581e-170	0.405791	1	1	2.04492e-166	mt-Nd1
2.13648e-169	0.51513	0.511	0.203	3.45149e-165	Nceh1
3.92967e-169	0.299795	1	1	6.34838e-165	Tyrobp
5.21351e-169	-0.748262	0.434	0.795	8.42243e-165	Xist
1.88367e-167	-0.643236	0.784	0.914	3.04306e-163	Cited2
8.01709e-166	1.62706	0.34	0.08	1.29516e-161	Spp1
1.69151e-165	0.610866	0.656	0.353	2.73263e-161	Scd2
6.52195e-164	-0.429159	1	1	1.05362e-159	Ptma
3.30921e-163	-0.643443	0.787	0.905	5.34602e-159	Ltc4s
2.22893e-161	-0.547392	0.933	0.975	3.60084e-157	Srsf2
1.87441e-157	0.51444	0.854	0.64	3.02811e-153	mt-Atp8
7.52121e-157	-0.289577	1	1	1.21505e-152	Rps10
4.47714e-156	0.259816	1	1	7.23281e-152	Rpl41
1.01849e-149	-0.357488	1	1	1.64537e-145	Rpl23a
1.81589e-148	0.412134	0.998	0.999	2.93356e-144	Cd63
2.32977e-147	-0.463368	0.819	0.942	3.76374e-143	Uba52
5.20533e-146	-0.294082	1	1	8.40921e-142	Rps5
8.2527e-145	0.325931	1	1	1.33322e-140	Psap
1.88121e-144	0.350016	0.999	0.998	3.03909e-140	Fcrls
1.62346e-142	0.394961	0.995	0.991	2.62269e-138	Abhd12
9.93293e-142	0.756898	0.819	0.717	1.60466e-137	Lpl
3.84146e-141	-0.640559	0.646	0.83	6.20589e-137	Gadd45b
4.92194e-141	-0.268508	1	1	7.95139e-137	Rps20
4.86763e-139	-0.269947	1	1	7.86365e-135	Rpl13
4.98745e-136	1.09647	0.601	0.372	8.05723e-132	Apoc1
3.69367e-135	0.4757	0.58	0.299	5.96712e-131	Anxa5
7.92235e-132	-0.263386	1	1	1.27986e-127	Rps27a
2.19283e-131	0.386012	0.994	0.989	3.54251e-127	Cotl1
6.2314e-131	-0.473031	0.957	0.99	1.00668e-126	Ier5
1.30287e-130	0.295333	1	1	2.10479e-126	mt-Co2
4.90908e-129	-0.502543	0.829	0.919	7.93062e-125	Zfp36l1
2.21351e-127	0.429192	0.551	0.272	3.57592e-123	Chst1
3.86087e-127	-0.379663	0.994	0.998	6.23724e-123	Calm2
1.4665e-126	0.409566	0.983	0.97	2.36913e-122	Ucp2
1.69615e-126	-0.260866	1	1	2.74014e-122	Rpl15
6.10867e-125	0.409668	0.996	0.993	9.86855e-121	Cd68
1.34845e-120	-0.326468	0.999	0.999	2.17842e-116	Ddx5
1.64493e-120	-0.267041	1	1	2.65739e-116	Rpl18
1.77158e-119	0.392526	1	1	2.86199e-115	Gapdh
8.58921e-117	0.326295	0.28	0.075	1.38759e-112	Atp1a3
1.14997e-115	-0.401194	0.971	0.986	1.85777e-111	Lpcat2
2.30485e-113	-0.517104	0.721	0.835	3.72348e-109	Ube2s
2.55928e-113	-0.465363	0.864	0.934	4.13452e-109	Wsb1
6.65407e-113	0.442697	0.816	0.638	1.07497e-108	Atp5k
7.77497e-113	-0.570254	0.427	0.616	1.25605e-108	Cebpd
1.88484e-112	-0.292352	1	1	3.04496e-108	Ppia
1.7779e-111	0.459215	0.732	0.51	2.8722e-107	Slc15a3
7.35473e-110	0.338097	0.998	0.995	1.18816e-105	Rrbp1
1.59939e-108	-0.446944	0.9	0.958	2.58382e-104	Dnaja1
1.76149e-108	0.369646	0.57	0.307	2.84569e-104	Gaa
1.78415e-108	0.339398	1	0.997	2.8823e-104	Selenop
4.22058e-106	-0.443589	0.791	0.89	6.81835e-102	Jpt1
2.78382e-105	-0.26871	1	1	4.49726e-101	Rpl35
3.14232e-105	0.42535	0.623	0.373	5.07642e-101	Slc43a2
9.76982e-105	0.369978	0.358	0.141	1.57831e-100	Klk8
9.92591e-105	0.255171	1	1	1.60353e-100	mt-Cytb
2.41895e-104	-0.445215	0.872	0.936	3.90781e-100	Arhgap5
1.43321e-103	-0.261257	1	1	2.31535e-99	Rpl7
2.508e-103	0.42449	0.427	0.196	4.05167e-99	Crlf2
2.67132e-103	0.254642	1	1	4.31552e-99	mt-Nd4
2.99924e-103	-0.713072	0.569	0.715	4.84528e-99	Gadd45g
3.04633e-101	-0.465533	0.725	0.836	4.92134e-97	Tubb2a
1.08571e-100	-0.517199	0.543	0.686	1.75396e-96	Cebpb
3.8692e-100	-0.251881	1	1	6.25069e-96	Rpl29
1.77522e-99	-0.513763	0.556	0.704	2.86787e-95	Dnajb9
1.98079e-99	0.366104	0.546	0.305	3.19996e-95	Glb1
5.54345e-97	0.45025	0.482	0.256	8.95544e-93	Bnip3
7.21389e-97	-0.552922	0.391	0.583	1.1654e-92	Nav3
1.52851e-96	0.422924	0.752	0.545	2.46931e-92	Cpd
1.74164e-96	0.36323	0.985	0.979	2.81362e-92	Syngr1
3.75608e-96	0.476922	0.886	0.837	6.06795e-92	Pgam1
1.12649e-95	-0.460723	0.247	0.441	1.81985e-91	Tob1
6.43333e-95	0.381028	0.341	0.138	1.0393e-90	Ank
1.70163e-94	0.376752	0.682	0.449	2.74898e-90	Commd9
2.80738e-94	-0.521474	0.587	0.716	4.53532e-90	Sertad1
7.94616e-93	0.313573	0.318	0.121	1.2837e-88	H2-Ab1
3.47554e-92	0.363385	0.766	0.555	5.61474e-88	Nucb1
5.3182e-92	-0.478508	1	1	8.59155e-88	Fth1
5.44812e-92	0.3498	0.613	0.374	8.80144e-88	Pet100
9.26934e-92	-0.416331	0.971	0.992	1.49746e-87	Jun
9.42681e-92	0.382112	0.707	0.49	1.5229e-87	Ndufa1
4.08067e-91	-0.313285	0.998	0.999	6.59232e-87	Chchd2
3.32782e-90	0.289917	0.289	0.103	5.3761e-86	Sulf2
6.21005e-90	0.257636	0.996	0.994	1.00323e-85	Creg1
1.57382e-89	0.337721	0.308	0.12	2.5425e-85	Sash1
2.00744e-89	-0.416245	0.752	0.841	3.24302e-85	Zfp36l2
2.30482e-89	0.305859	0.997	0.992	3.72344e-85	Mpeg1
1.19295e-88	0.354054	0.521	0.294	1.92722e-84	Psat1
1.87445e-88	0.447694	0.361	0.158	3.02817e-84	Mt2
1.58717e-87	-0.288361	0.998	0.999	2.56407e-83	Eef1b2
1.63709e-87	-0.517091	0.479	0.635	2.64472e-83	Ints6
5.18103e-87	0.379607	0.72	0.514	8.36995e-83	Naglu
3.24954e-86	0.357427	0.891	0.825	5.24964e-82	Oxct1
1.0883e-85	0.52294	0.976	0.973	1.75814e-81	Mt1
1.74322e-85	0.323714	0.277	0.099	2.81617e-81	Gpr65
7.27562e-85	-0.398245	0.984	0.993	1.17538e-80	Mafb
1.65407e-84	0.518474	0.807	0.709	2.67215e-80	Plin2
2.55605e-84	0.329771	0.54	0.311	4.1293e-80	Abcd2
3.34113e-84	0.317192	0.954	0.927	5.39759e-80	Tpp1
3.3926e-84	0.755976	0.67	0.544	5.48075e-80	Fabp5
7.25512e-84	-0.393151	0.214	0.399	1.17207e-79	Clec4a2
8.7344e-84	-0.395839	0.899	0.947	1.41104e-79	Siglech
1.05407e-83	0.50003	0.873	0.828	1.70285e-79	Tpi1
2.13488e-83	0.290382	0.992	0.994	3.4489e-79	mt-Nd5
3.18288e-82	0.427159	0.562	0.345	5.14194e-78	Slc16a3
3.58876e-82	0.29844	0.984	0.975	5.79764e-78	Gusb
4.56619e-82	0.297784	0.291	0.113	7.37668e-78	Vat1
1.8269e-81	-0.281958	0.998	1	2.95135e-77	Pfn1
3.04965e-81	0.321039	0.297	0.119	4.92671e-77	Anxa2
1.48394e-80	-0.470831	0.466	0.618	2.3973e-76	Adrb2
2.87705e-80	0.316609	0.429	0.221	4.64788e-76	Apbb2
7.80183e-80	0.344862	0.709	0.501	1.26039e-75	Plbd2
7.82279e-80	0.378466	0.317	0.134	1.26377e-75	Sdc4
6.30696e-79	0.309827	0.496	0.281	1.01889e-74	Wwp2
6.54923e-79	0.358579	0.816	0.663	1.05803e-74	Cadm1
9.58412e-79	0.286492	0.983	0.976	1.54831e-74	Prdx5
1.06247e-78	0.311866	0.395	0.197	1.71643e-74	Sdc3
2.21194e-78	-0.508267	0.529	0.677	3.57338e-74	Klf4
2.81298e-77	0.445733	0.808	0.711	4.54436e-73	Pgk1
5.34533e-77	0.321127	0.909	0.85	8.63538e-73	Uqcr11
5.93545e-77	0.333803	0.554	0.337	9.58871e-73	Axl
1.48956e-75	-0.282007	0.98	0.994	2.40638e-71	Btf3
3.44821e-75	0.483795	0.723	0.573	5.57059e-71	Ccl6
9.4587e-75	0.308876	0.484	0.277	1.52805e-70	Uap1l1
1.4053e-74	-0.346863	0.822	0.898	2.27026e-70	Pnp
3.62156e-74	0.335678	0.717	0.523	5.85063e-70	Atp13a2
6.2749e-74	0.295768	0.454	0.25	1.01371e-69	Pygl
1.73212e-73	0.501364	0.793	0.715	2.79824e-69	Neat1
2.09321e-73	0.36949	0.769	0.631	3.38158e-69	Lrpap1
5.75378e-73	-0.380741	0.656	0.757	9.29523e-69	Sap18
1.35797e-72	0.348288	0.48	0.283	2.1938e-68	Arl5c
2.28921e-72	0.30747	0.422	0.228	3.69822e-68	Mitf
6.8683e-72	-0.371524	0.964	0.984	1.10957e-67	Hsp90aa1
7.97458e-72	0.359461	0.292	0.124	1.28829e-67	Csf1
2.45794e-71	0.332206	0.656	0.457	3.97081e-67	Ninj1
8.31878e-71	0.32051	0.495	0.286	1.3439e-66	Arid5b
1.29441e-70	-0.553443	0.215	0.379	2.09112e-66	Hspa1a
5.10273e-70	-0.458455	0.555	0.666	8.24346e-66	Srsf7
3.62028e-69	0.288225	0.307	0.14	5.84856e-65	Myo1e
7.73835e-69	0.332061	0.93	0.863	1.25013e-64	Hk2
1.37698e-68	-0.365534	0.81	0.888	2.2245e-64	Fcgrt
1.94723e-68	-0.322567	0.881	0.93	3.14575e-64	Fam105a
4.39443e-68	0.328742	0.69	0.504	7.0992e-64	Rcbtb2
5.68354e-68	-0.406411	0.686	0.786	9.18175e-64	Sgk1
5.19041e-67	-0.35985	0.902	0.955	8.38511e-63	Maf
9.87696e-67	0.322272	0.674	0.471	1.59562e-62	Myh9
1.04756e-66	0.296686	0.456	0.266	1.69234e-62	Slc37a2
1.06544e-66	-0.325323	0.988	0.993	1.72122e-62	Egr1
1.25162e-66	-0.524494	0.765	0.891	2.022e-62	Atf3
1.61217e-66	0.35086	0.343	0.17	2.60445e-62	Crip1
3.16316e-66	-0.599635	0.535	0.668	5.11008e-62	Ccl12
3.39679e-66	0.298276	0.419	0.234	5.48752e-62	Gpr137b
6.5253e-66	0.258548	0.338	0.163	1.05416e-61	Epb41l3
9.08028e-66	-0.317021	0.873	0.93	1.46692e-61	Selenok
1.22109e-65	0.334749	0.678	0.483	1.97268e-61	Stab1
2.65307e-65	0.273986	0.465	0.273	4.28604e-61	Rab11fip5
2.67196e-65	0.315103	0.787	0.621	4.31655e-61	Cndp2
2.36474e-64	0.305071	0.585	0.382	3.82024e-60	Rhoc
2.51685e-64	-0.382909	0.764	0.829	4.06598e-60	Brd2
6.89696e-64	0.29422	0.418	0.235	1.1142e-59	Rap2b
1.10413e-63	0.275264	0.639	0.436	1.78373e-59	Dpm3
5.28791e-63	0.302253	0.74	0.557	8.54262e-59	Ndufa3
1.14984e-62	-0.268347	0.995	0.999	1.85757e-58	Npm1
3.09388e-61	0.27505	0.531	0.334	4.99816e-57	Arl11
3.52883e-61	0.256597	0.298	0.142	5.70082e-57	Myo5a
6.86719e-61	0.265331	0.94	0.911	1.10939e-56	Arhgdia
9.55085e-61	0.295861	0.914	0.866	1.54294e-56	Gpi1
1.07488e-60	0.284843	0.866	0.781	1.73647e-56	Cops9
1.1287e-60	-0.368552	0.777	0.858	1.82341e-56	Ccr5
1.41387e-60	0.275962	0.603	0.401	2.28411e-56	Lgals3bp
2.04425e-60	-0.330115	0.892	0.946	3.30248e-56	Mat2a
2.66079e-60	0.279125	0.512	0.319	4.2985e-56	Pfkl
1.49128e-59	0.290618	0.4	0.222	2.40916e-55	Pmp22
1.67663e-59	0.28589	0.863	0.771	2.70859e-55	Glmp
2.56111e-59	0.349671	0.761	0.619	4.13748e-55	Slc12a2
2.88652e-59	0.283023	0.64	0.447	4.66318e-55	Echs1
6.7925e-59	0.292044	0.826	0.688	1.09733e-54	Dync1i2
8.4466e-59	0.252206	0.961	0.949	1.36455e-54	Ubl5
5.02211e-58	0.291456	0.729	0.538	8.11322e-54	Bola2
9.65503e-58	0.303639	0.807	0.686	1.55977e-53	Tmem256
1.99769e-57	0.258179	0.464	0.282	3.22727e-53	Amdhd2
2.57254e-57	0.280688	0.675	0.495	4.15593e-53	Usmg5
3.28997e-57	-0.322824	0.155	0.294	5.31494e-53	Clec4a3
1.32751e-56	-0.28357	0.972	0.99	2.14459e-52	Ifngr1
2.56173e-56	0.305624	0.596	0.41	4.13847e-52	Hif1a
2.82082e-56	0.316024	0.719	0.558	4.55704e-52	Aplp2
2.86841e-56	0.275587	0.893	0.818	4.63392e-52	Gns
8.4125e-56	0.270307	0.385	0.213	1.35904e-51	Itgax
9.93242e-56	0.253238	0.298	0.147	1.60458e-51	Ddx3y
1.63878e-55	0.279074	0.848	0.738	2.64746e-51	Snrnp70
2.35125e-55	0.251387	0.439	0.263	3.79844e-51	S1pr1
2.5682e-55	-0.367208	0.61	0.702	4.14893e-51	Gls
1.4176e-54	-0.578312	0.245	0.382	2.29013e-50	Ccl2
2.68786e-54	-0.389193	0.333	0.478	4.34225e-50	Socs3
3.38283e-54	0.281108	0.227	0.092	5.46495e-50	Lgals3
3.6764e-54	0.282266	0.556	0.37	5.93923e-50	Slamf9
5.05245e-54	-0.330999	0.787	0.861	8.16223e-50	Ecscr
1.25391e-53	0.258429	0.991	0.986	2.02569e-49	Trf
2.84831e-53	0.278809	0.842	0.742	4.60144e-49	Uqcr10
4.02489e-53	-0.314	0.744	0.814	6.5022e-49	Ntpcr
5.34618e-53	0.273575	0.707	0.533	8.63676e-49	Atxn10
5.94515e-53	-0.268888	0.946	0.966	9.60439e-49	Btg1
9.11404e-53	-0.27309	0.844	0.916	1.47237e-48	Reep5
9.1579e-53	-0.279375	0.911	0.95	1.47946e-48	F11r
1.13605e-52	-0.301614	0.991	0.996	1.83529e-48	Junb
1.24828e-52	0.256887	0.983	0.981	2.01659e-48	Bsg
6.46162e-52	0.28441	0.636	0.461	1.04387e-47	Eprs
9.95182e-52	0.273821	0.36	0.205	1.60772e-47	Rilpl2
1.01393e-51	0.253608	0.639	0.446	1.638e-47	Tspan4
1.13398e-51	0.262317	0.866	0.747	1.83194e-47	Nmt1
3.4423e-51	-0.260447	0.881	0.932	5.56104e-47	Rap1a
8.47322e-51	-0.317819	0.178	0.312	1.36885e-46	Igfbp4
3.29956e-50	-0.286268	0.934	0.966	5.33044e-46	Srsf3
5.93862e-50	-0.250591	0.986	0.994	9.59384e-46	H2afz
8.4038e-50	0.275188	0.798	0.682	1.35763e-45	H2afj
9.64843e-49	0.276575	0.716	0.56	1.5587e-44	Ndufc1
1.23778e-48	0.279626	0.754	0.628	1.99964e-44	Dhrs3
2.88524e-48	-0.296444	0.198	0.327	4.66111e-44	Arl4d
9.0448e-48	-0.267508	0.805	0.861	1.46119e-43	Sft2d1
1.21581e-47	0.259856	0.272	0.137	1.96414e-43	Lgals1
1.70719e-47	0.263399	0.386	0.234	2.75796e-43	Fam162a
2.71245e-47	0.25342	0.877	0.799	4.38197e-43	Cd37
6.97952e-47	0.252603	0.873	0.799	1.12754e-42	Scarb2
8.61591e-47	-0.337074	0.706	0.771	1.3919e-42	Txnip
3.44439e-46	-0.271081	0.965	0.982	5.56442e-42	Hnrnpa2b1
5.76296e-45	-0.253573	0.864	0.914	9.31006e-41	Rpl13a
1.45401e-44	-0.324713	0.18	0.303	2.34895e-40	Id1
2.75382e-44	-0.28274	0.892	0.939	4.44879e-40	Ppp1r10
3.378e-44	-0.31729	0.315	0.441	5.45716e-40	Rapgef5
7.57669e-44	0.251375	0.805	0.689	1.22401e-39	Ndufv3
7.68349e-44	-0.313792	0.932	0.952	1.24127e-39	Selplg
3.31629e-43	0.31412	0.752	0.62	5.35746e-39	Neurl3
4.71603e-43	-0.310962	0.967	0.982	7.61875e-39	Ier3
2.40503e-42	0.269697	0.752	0.609	3.88532e-38	Cd34
7.7571e-42	-0.302412	0.783	0.865	1.25316e-37	Hpgd
1.18184e-41	0.345439	0.904	0.908	1.90926e-37	Ldha
3.45282e-41	-0.291222	0.295	0.422	5.57803e-37	Slc2a5
4.39395e-41	0.42302	0.671	0.552	7.09842e-37	Fosb
5.87925e-41	0.250556	0.71	0.555	9.49792e-37	Cd33
1.00689e-40	-0.26607	0.836	0.884	1.62662e-36	Atf4
1.37568e-40	0.255206	0.489	0.338	2.22241e-36	Egln1
4.71244e-40	0.283308	0.909	0.901	7.61294e-36	Eno1
2.17993e-39	-0.351008	0.523	0.616	3.52167e-35	Il1a
4.47989e-39	-0.340027	0.589	0.658	7.23727e-35	Hexim1
4.61416e-39	-0.291739	0.175	0.287	7.45418e-35	Insig1
1.45223e-38	-0.374149	0.602	0.665	2.34607e-34	Snhg12
1.54687e-38	-0.265309	0.177	0.291	2.49897e-34	Ddit4
8.35919e-37	-0.327089	0.41	0.511	1.35043e-32	Marcksl1
2.87217e-35	-0.307818	0.401	0.5	4.63999e-31	Nabp1
1.32702e-34	-0.25624	0.143	0.243	2.14379e-30	Hspa2
2.79061e-34	-0.261185	0.648	0.702	4.50822e-30	Tm6sf1
1.21278e-33	0.27657	0.983	0.985	1.95925e-29	Calr
1.0803e-30	-0.261232	0.658	0.715	1.74523e-26	P2ry13
2.01478e-29	0.254883	0.268	0.162	3.25488e-25	Hist1h1c
1.30171e-28	-0.28563	0.327	0.418	2.10292e-24	Errfi1
9.9345e-28	0.304453	0.672	0.579	1.60492e-23	Cd83
2.82694e-26	-0.297793	0.662	0.746	4.56692e-22	Crybb1
7.94549e-26	-0.279888	0.516	0.576	1.28359e-21	Fchsd2
2.70205e-24	0.264178	0.502	0.387	4.36516e-20	Ccl9
2.14322e-23	0.454279	0.101	0.042	3.46237e-19	Cxcl10
4.77031e-23	-0.257902	0.481	0.541	7.70643e-19	Gtf2b
5.72225e-21	-0.271454	0.719	0.748	9.24429e-17	Sox4
3.56635e-20	-0.25996	0.49	0.543	5.76144e-16	Herpud1
1.25658e-12	-0.349058	0.264	0.321	2.03001e-08	Cdkn1a
3.88166e-09	0.307078	0.153	0.109	6.27083e-05	Il1b
0.0189865	-0.358994	0.716	0.729	1	Hmox1
