## Supplemental Table 3 for "Neuronal apoptosis drives remodeling states of microglia and shifts in survival pathway dependence"

### Sheet: veh vs. plx markers
p_val	avg_log2FC	pct.1	pct.2	p_val_adj	gene
0	-1.64727	0.349	0.954	0	Npl
0	-0.722133	1	1	0	B2m
0	-0.49969	1	1	0	Rps21
0	-0.522961	1	0.999	0	Rpl39
0	-0.67099	1	1	0	Rps27
0	0.503229	1	1	0	Actb
0	-0.756596	1	1	0	Lyz2
0	-1.03102	0.977	1	0	Uba52
0	-0.751519	1	1	0	Selenop
0	-1.06358	0.986	0.999	0	H2-D1
0	0.705588	1	0.999	0	Gm42418
0	-0.864253	0.995	0.994	0	mt-Nd3
6.0919e-291	-0.851924	0.942	0.998	9.84146e-287	Lag3
2.6157e-282	-0.42972	1	1	4.22566e-278	Rpl37a
1.35973e-252	1.2002	0.674	0.189	2.19664e-248	Tmem119
2.88565e-248	0.426367	1	1	4.66177e-244	C1qa
5.19205e-245	-0.429255	1	1	8.38776e-241	Itm2b
6.15948e-241	-1.0591	0.827	0.961	9.95064e-237	Zfp36
1.74526e-222	-0.966005	0.648	0.898	2.81948e-218	Gatm
8.80098e-221	0.956876	0.976	0.836	1.4218e-216	P2ry12
2.49025e-220	-0.378125	1	1	4.023e-216	Rps23
3.98803e-214	0.837736	0.883	0.587	6.44266e-210	Golm1
7.71503e-213	-0.677512	0.758	0.954	1.24636e-208	Rnf130
2.18475e-208	-0.403445	1	1	3.52946e-204	Rpl35
5.33383e-204	-0.352351	1	1	8.61681e-200	Rplp2
1.39538e-193	0.920615	0.583	0.166	2.25424e-189	Phgdh
8.34185e-193	-0.631024	0.132	0.486	1.34763e-188	Chst2
3.35318e-192	-0.455599	0.999	1	5.41707e-188	Rpl22
2.88882e-190	-0.386484	1	1	4.66689e-186	Rpl38
6.122e-189	-0.752506	0.322	0.698	9.8901e-185	Itgax
1.03601e-188	-0.358536	1	1	1.67367e-184	Rpl35a
1.39882e-188	0.634974	0.997	0.971	2.25979e-184	Ckb
1.71104e-187	-0.569783	0.969	0.997	2.76419e-183	Cd300c2
5.20953e-187	-0.428046	0.999	0.999	8.416e-183	Rps28
1.27028e-185	-0.35732	1	1	2.05214e-181	Rps25
1.75155e-181	-0.687881	0.999	0.998	2.82963e-177	Ly86
1.03705e-177	-0.582902	0.166	0.516	1.67536e-173	Clec4a3
2.0618e-173	-0.441786	1	1	3.33084e-169	Apoe
1.80773e-167	-0.449377	0.988	0.999	2.92038e-163	Rpl27
2.84185e-165	-0.495106	0.982	0.998	4.59101e-161	Pabpc1
2.45839e-158	0.444317	1	1	3.97152e-154	Grn
2.69261e-158	0.643622	0.9	0.728	4.34991e-154	Reep5
9.52763e-158	-0.532896	0.928	0.988	1.53919e-153	Sdcbp
3.27226e-157	0.546297	0.998	0.968	5.28633e-153	Anxa3
4.81511e-157	-0.567703	0.663	0.903	7.77881e-153	Tomm7
1.08905e-156	0.720753	0.709	0.365	1.75936e-152	P2ry13
3.73894e-155	0.409001	1	1	6.04025e-151	Atp6v0b
5.27676e-155	-0.341812	1	1	8.52461e-151	Ctss
9.96742e-154	-0.438103	0.144	0.463	1.61024e-149	Snhg6
1.16615e-152	-0.304173	1	1	1.88391e-148	Rpl9
3.39961e-152	-0.59228	0.728	0.92	5.49207e-148	Rcbtb2
8.14977e-151	0.697502	0.974	0.898	1.3166e-146	Tubb5
1.26154e-150	0.486434	1	0.999	2.03801e-146	Hsp90ab1
4.60169e-147	-0.582126	0.802	0.941	7.43403e-143	Slc11a1
1.5454e-145	-0.659473	0.617	0.846	2.49659e-141	Cd48
3.42514e-145	0.555552	0.997	0.963	5.53331e-141	Olfml3
1.04138e-144	-0.519238	0.811	0.959	1.68236e-140	Gm10076
6.49303e-142	0.410605	1	1	1.04895e-137	Actg1
3.36926e-139	0.720457	0.878	0.646	5.44304e-135	Lcp1
5.1028e-139	-0.458786	0.311	0.653	8.24357e-135	Sdhd
8.80876e-138	0.686262	0.777	0.497	1.42306e-133	Cd34
5.79941e-134	-0.465755	0.349	0.683	9.36895e-130	Snrpf
6.50231e-134	-0.487794	0.822	0.963	1.05045e-129	Sem1
2.03243e-133	-0.300119	1	1	3.2834e-129	Rpl30
9.50826e-133	0.51075	0.991	0.966	1.53606e-128	Gusb
1.04242e-131	0.717964	0.852	0.612	1.68403e-127	Pmepa1
2.21664e-131	-0.289441	1	1	3.58098e-127	Rpl34
2.23774e-131	-0.276819	1	1	3.61508e-127	Rpl23
3.47221e-131	0.453892	1	0.994	5.60935e-127	Fcrls
3.82231e-126	-0.623681	0.622	0.849	6.17495e-122	Fcgr2b
4.4223e-125	0.349013	1	1	7.14423e-121	Cst3
2.00332e-124	-0.370894	0.998	0.999	3.23636e-120	Rpl36a
5.60296e-124	-0.415087	0.953	0.987	9.05158e-120	Cox7c
7.91827e-124	-0.266854	1	1	1.2792e-119	Fau
1.52294e-123	0.638749	0.722	0.428	2.46031e-119	Arsb
1.99273e-123	-0.453011	0.286	0.603	3.21925e-119	Mthfs
9.44607e-122	0.71982	0.9	0.737	1.52601e-117	Selplg
4.31208e-121	-0.64004	0.287	0.587	6.96617e-117	Sash1
8.71937e-119	-0.419153	0.942	0.986	1.40861e-114	Asah1
9.3319e-119	-0.435283	0.333	0.65	1.50757e-114	Cox17
1.27573e-115	-0.469269	0.461	0.759	2.06094e-111	Ost4
7.50099e-114	-0.566899	0.672	0.869	1.21179e-109	Cd300a
2.88247e-113	0.369556	0.998	0.998	4.65662e-109	Clic1
1.34942e-109	-0.394265	0.061	0.269	2.17999e-105	H2-Q7
7.34333e-109	-0.487408	0.67	0.871	1.18632e-104	Gltp
2.96446e-108	0.535931	0.91	0.78	4.78908e-104	Cd37
1.14688e-107	-0.400814	0.307	0.611	1.85278e-103	Cmc1
2.17887e-107	-0.483138	0.964	0.981	3.51996e-103	mt-Nd4l
7.49574e-107	-0.585406	0.455	0.735	1.21094e-102	Arl5c
1.40116e-105	-1.30713	0.166	0.426	2.26358e-101	Il1b
1.51176e-105	-0.51276	0.739	0.909	2.44225e-101	Blvrb
1.32237e-104	0.345126	0.999	0.997	2.13629e-100	Erp29
1.44585e-104	-0.439838	0.302	0.599	2.33577e-100	C1galt1c1
4.30608e-104	0.42782	0.993	0.977	6.95647e-100	Pld4
4.93379e-104	0.439798	0.999	0.986	7.97054e-100	Calm1
9.58672e-104	0.337021	1	1	1.54873e-99	Ctsz
3.30204e-103	0.597222	0.583	0.299	5.33445e-99	Slamf9
3.363e-103	0.637358	0.619	0.337	5.43292e-99	Tuba1a
9.58827e-102	0.441169	0.985	0.954	1.54899e-97	Cyfip1
1.21867e-101	-0.375972	0.176	0.444	1.96876e-97	Fam26f
1.89826e-101	0.545607	0.701	0.439	3.06664e-97	Tm6sf1
1.7937e-99	-0.40045	0.339	0.628	2.89772e-95	BC028528
9.79149e-99	0.605021	0.78	0.547	1.58182e-94	Ecscr
4.72651e-98	0.66398	0.619	0.328	7.63568e-94	Tmsb10
8.1879e-98	-0.388465	0.312	0.597	1.32276e-93	Wdfy1
8.4049e-98	-0.402968	0.225	0.498	1.35781e-93	Apobec1
1.05502e-97	-0.36136	0.241	0.522	1.70438e-93	Gstp1
1.57039e-97	-0.354111	0.23	0.508	2.53697e-93	Tap2
1.66323e-96	0.601072	0.532	0.243	2.68694e-92	Alox5ap
2.47137e-96	-0.309585	0.12	0.354	3.99251e-92	Smim26
7.0163e-96	-0.40261	1	1	1.13348e-91	mt-Nd1
2.90463e-95	-0.961189	0.705	0.868	4.69242e-91	Fabp5
7.05285e-95	-0.493615	0.359	0.63	1.13939e-90	Fcgr4
8.073e-94	-0.359661	0.947	0.989	1.30419e-89	Cox6c
7.84857e-93	-0.271772	1	1	1.26794e-88	Rpl7a
2.61042e-92	0.512517	0.947	0.841	4.21713e-88	Ptgs1
2.8154e-92	-0.386139	0.451	0.734	4.54828e-88	Grcc10
1.41726e-91	-0.393544	0.97	0.989	2.28958e-87	Abca1
9.52138e-91	-0.641385	0.471	0.713	1.53818e-86	Bnip3
1.07702e-90	-1.43067	0.517	0.703	1.73993e-86	Apoc1
3.22895e-90	-0.434871	0.469	0.723	5.21636e-86	Znrf2
9.80326e-90	-0.428002	0.971	0.988	1.58372e-85	Glul
2.29395e-89	-0.329819	0.174	0.42	3.70588e-85	H2-T22
3.42031e-89	0.604851	0.784	0.584	5.52552e-85	Ltc4s
3.5603e-89	-0.615186	0.927	0.963	5.75167e-85	Mif
4.03525e-89	-0.343857	0.241	0.508	6.51895e-85	Bloc1s1
9.37737e-89	0.315883	1	1	1.51491e-84	Cd81
1.64962e-88	-0.280645	0.999	1	2.66495e-84	H3f3a
1.19658e-87	-0.339693	0.975	0.993	1.93307e-83	Atp5e
5.72363e-87	0.359739	0.997	0.992	9.24653e-83	Itgb5
2.17737e-86	0.463207	0.927	0.855	3.51754e-82	Msn
2.41929e-86	-0.275076	1	1	3.90836e-82	Psap
4.90074e-86	-0.316315	0.216	0.474	7.91714e-82	Med30
1.10448e-85	0.369401	0.992	0.977	1.78429e-81	Mtdh
1.4842e-85	-0.317776	0.174	0.413	2.39772e-81	Rnf5
3.35737e-84	-0.412845	0.761	0.913	5.42382e-80	Plgrkt
4.20545e-84	-0.28918	0.037	0.191	6.7939e-80	C2
2.03425e-83	0.481561	0.903	0.796	3.28633e-79	Purb
2.53654e-83	-0.468938	0.683	0.857	4.09778e-79	Cebpa
3.19382e-82	-0.383466	0.219	0.461	5.15961e-78	Ddhd1
8.15904e-81	0.348291	1	0.999	1.31809e-76	Sparc
9.50196e-81	0.422595	0.925	0.859	1.53504e-76	Fuca1
4.00945e-80	0.654372	0.817	0.666	6.47726e-76	Emp3
8.36397e-80	-0.415061	0.728	0.877	1.3512e-75	Hebp1
1.2911e-79	-0.349893	0.337	0.602	2.08578e-75	Smim4
1.36725e-79	-0.42758	0.801	0.916	2.20878e-75	Abcg1
9.0896e-79	-0.404317	0.988	0.998	1.46842e-74	Trf
1.99898e-78	-0.33528	0.312	0.571	3.22936e-74	Psmb9
9.41305e-78	-0.319561	0.294	0.552	1.52068e-73	Washc3
2.11296e-77	0.550936	0.916	0.836	3.41349e-73	Tuba1b
4.07246e-76	-0.47114	0.962	0.983	6.57906e-72	H2-K1
6.88861e-76	-0.32002	0.253	0.501	1.11286e-71	Prorsd1
1.52368e-75	-0.371704	0.343	0.587	2.4615e-71	H2-T23
1.90332e-75	-0.323611	0.249	0.493	3.07482e-71	H2-M3
3.53334e-75	-0.418678	0.584	0.786	5.70811e-71	Soat1
2.15777e-74	0.443572	0.534	0.293	3.48588e-70	Tubb2b
1.6405e-73	0.398747	0.335	0.106	2.65023e-69	Slc2a5
3.76432e-73	0.425106	0.971	0.924	6.08126e-69	Srsf3
6.93397e-73	0.576645	0.676	0.45	1.12018e-68	Sox4
1.92018e-72	-0.361381	0.903	0.967	3.10204e-68	Fam105a
3.10177e-72	0.44492	0.893	0.778	5.0109e-68	Cmtm7
3.69248e-72	-0.400983	0.316	0.562	5.96521e-68	Plaur
9.30575e-72	-0.435702	0.573	0.782	1.50334e-67	Nceh1
1.08169e-71	-0.381272	0.42	0.664	1.74747e-67	Mitf
2.05621e-71	-0.395483	0.981	0.992	3.3218e-67	Aldoa
8.951e-70	-0.370353	0.75	0.893	1.44603e-65	Bnip3l
1.70661e-69	0.479256	0.881	0.747	2.75702e-65	Siglech
3.90252e-69	0.334158	0.995	0.99	6.30451e-65	Coro1a
3.92645e-69	-0.409327	0.598	0.795	6.34319e-65	Rassf4
4.08391e-69	0.525866	0.681	0.498	6.59756e-65	Prdx4
7.00529e-69	0.259883	1	1	1.1317e-64	Gnai2
1.31146e-68	0.42213	0.839	0.701	2.11867e-64	Tcn2
2.64069e-68	0.484512	0.981	0.933	4.26603e-64	Calr
4.11296e-68	-0.30258	0.182	0.395	6.64448e-64	Sorl1
1.401e-67	0.34252	1	0.999	2.26332e-63	Ddx5
3.28213e-67	-0.330453	0.394	0.643	5.30228e-63	1700003F12Rik
1.24214e-66	-0.320329	0.178	0.387	2.00667e-62	Ifi204
1.31232e-66	-0.330979	0.444	0.68	2.12005e-62	Prdx3
1.74173e-66	0.454244	0.78	0.595	2.81377e-62	Rnase4
2.30706e-66	-0.264671	0.992	0.996	3.72705e-62	Uqcrh
4.08602e-66	0.444348	0.924	0.867	6.60097e-62	Tgfbr1
1.1412e-65	-0.252587	0.128	0.32	1.84362e-61	Adam9
1.31229e-65	-0.262013	0.158	0.361	2.12e-61	Mpv17
1.48588e-65	-0.283785	0.994	0.999	2.40044e-61	Pfn1
1.95972e-65	-0.340828	0.212	0.428	3.16593e-61	Ly9
4.20509e-65	-0.325727	0.89	0.956	6.79333e-61	Sec61g
5.36901e-65	-0.435793	0.517	0.709	8.67363e-61	Pitpnc1
8.97015e-65	-0.287263	0.21	0.426	1.44913e-60	Man2b2
1.25504e-64	-0.334616	0.48	0.709	2.02752e-60	1810037I17Rik
1.33745e-64	-0.336417	0.788	0.913	2.16064e-60	Rnf7
2.17234e-64	-0.298105	0.249	0.472	3.50942e-60	Sh3gl1
2.96654e-64	-0.300243	0.307	0.542	4.79244e-60	Arap1
6.13011e-64	0.400976	0.375	0.158	9.90319e-60	Cdk6
1.46667e-63	-0.300656	0.328	0.559	2.3694e-59	Nipsnap3b
5.45681e-63	0.399866	0.986	0.957	8.81547e-59	Syngr1
1.63068e-62	0.445419	0.865	0.73	2.63436e-58	Arhgap5
1.94618e-62	-0.411521	0.663	0.816	3.14405e-58	P2rx4
9.18206e-62	-0.325511	0.376	0.609	1.48336e-57	Ptafr
1.16491e-61	0.436081	0.698	0.475	1.88192e-57	Gpr84
4.76066e-61	0.410539	0.813	0.66	7.69085e-57	Itga6
6.10608e-61	-0.259953	0.14	0.329	9.86437e-57	Ikzf2
9.94521e-61	0.35372	0.958	0.895	1.60665e-56	Apbb1ip
2.00077e-60	0.396788	0.901	0.842	3.23224e-56	Ctsf
2.76403e-60	0.398643	0.987	0.959	4.46529e-56	Hsp90b1
4.65137e-60	-0.336924	0.796	0.909	7.51429e-56	Sft2d1
6.1098e-60	-0.398916	0.685	0.851	9.87038e-56	Gm1673
7.63135e-60	-0.32703	0.303	0.527	1.23284e-55	Map3k8
2.61017e-59	-0.285204	0.44	0.669	4.21672e-55	Unc50
3.03928e-59	-0.273731	0.288	0.514	4.90995e-55	Rab9
1.05706e-58	0.394467	0.989	0.958	1.70768e-54	Hspa5
2.0836e-58	-0.280236	0.275	0.49	3.36605e-54	Usf1
2.91593e-58	-0.289803	0.949	0.986	4.71069e-54	Snx5
3.95175e-58	0.400999	0.818	0.703	6.38405e-54	Ddost
6.3638e-58	0.35964	0.897	0.824	1.02807e-53	Itgb1
7.75857e-58	-0.348884	0.893	0.953	1.2534e-53	Atp2b1
9.2506e-58	-0.330105	0.787	0.917	1.49444e-53	Dhrs3
5.43597e-57	-0.419838	0.242	0.448	8.78181e-53	Tnfaip3
9.16241e-57	-0.328973	0.738	0.891	1.48019e-52	Tmem256
9.37738e-57	-0.565722	0.633	0.79	1.51492e-52	Cebpb
1.57866e-56	0.289905	1	1	2.55033e-52	Ctsd
2.0906e-56	-0.319711	0.648	0.82	3.37737e-52	Paip2
1.18331e-55	0.40118	0.976	0.943	1.91163e-51	Hsp90aa1
1.27533e-55	-0.270843	0.258	0.468	2.0603e-51	Mthfsl
1.2913e-55	-0.332607	0.73	0.868	2.0861e-51	Srsf9
1.54781e-55	-0.339818	0.616	0.797	2.50048e-51	Ndufa1
2.11175e-55	-0.293922	0.468	0.684	3.41153e-51	Cmpk1
3.27161e-55	-0.320073	0.921	0.98	5.28529e-51	Pld3
3.63965e-55	-0.583062	0.59	0.752	5.87986e-51	Cd14
4.33794e-55	-0.250503	0.16	0.344	7.00794e-51	Zfp395
5.10842e-55	-0.28562	0.461	0.682	8.25265e-51	Ndfip2
8.05026e-55	0.354157	0.813	0.698	1.30052e-50	Tecr
9.68459e-55	-0.272336	0.097	0.251	1.56455e-50	Cxcr4
2.40567e-54	0.431827	0.855	0.735	3.88636e-50	Pdia6
2.86316e-54	0.434982	0.828	0.703	4.62543e-50	Slc38a2
2.90975e-54	-0.327507	0.97	0.989	4.70069e-50	Bri3
3.49269e-54	-0.271876	0.983	0.992	5.64244e-50	Prdx5
1.49999e-53	0.385319	0.646	0.466	2.42323e-49	St3gal5
1.61812e-53	0.286697	0.181	0.028	2.61408e-49	Ccnd1
1.94412e-53	0.427679	0.658	0.488	3.14072e-49	Tuba1c
3.40549e-53	-0.300962	0.325	0.537	5.50157e-49	Sdc3
5.01274e-53	-0.379524	0.572	0.74	8.09807e-49	Lgals3bp
5.06594e-53	-0.266058	0.305	0.517	8.18403e-49	Cyp4v3
5.55901e-53	0.455739	0.464	0.257	8.98059e-49	Nes
7.34814e-53	-0.297945	0.372	0.585	1.18709e-48	Spata13
1.10493e-52	0.290132	0.997	0.983	1.78502e-48	Bin1
1.46976e-52	0.359738	0.936	0.878	2.3744e-48	Dynll1
1.90819e-52	0.389204	0.965	0.929	3.08269e-48	Ncl
2.1048e-52	-0.272204	0.245	0.447	3.40031e-48	Atp1a3
2.41527e-52	0.405367	0.716	0.56	3.90187e-48	Ivns1abp
2.71597e-52	0.363763	0.653	0.473	4.38765e-48	Mlec
3.25817e-52	0.353285	0.784	0.628	5.26357e-48	Rab3il1
6.94222e-52	0.378332	0.868	0.789	1.12152e-47	Tln1
1.15255e-51	0.386708	0.954	0.905	1.86195e-47	Srsf2
1.4572e-51	-0.402318	0.358	0.563	2.35411e-47	Socs3
4.14999e-51	0.337343	0.964	0.929	6.70431e-47	Pdia3
4.61436e-51	0.3664	0.903	0.843	7.4545e-47	Ppp1r14b
1.17289e-50	-0.316286	0.408	0.608	1.8948e-46	Tmem140
1.30978e-50	-0.274585	0.964	0.989	2.11596e-46	Efhd2
1.34374e-50	-0.286842	0.154	0.326	2.17081e-46	Pla2g7
2.10593e-50	0.375197	0.875	0.772	3.40213e-46	Sfpq
2.76034e-50	0.376061	0.952	0.899	4.45932e-46	Fus
5.20959e-50	-0.264653	0.423	0.64	8.41609e-46	Fam174a
1.63342e-49	-0.314572	0.949	0.979	2.63878e-45	Pou2f2
2.52684e-49	-0.271748	0.472	0.681	4.08212e-45	Tmed7
3.89939e-49	0.333218	0.94	0.884	6.29947e-45	Camk1
4.02333e-49	-0.26393	0.387	0.599	6.49969e-45	Pts
4.17487e-49	0.382225	0.801	0.638	6.7445e-45	Lsp1
5.41659e-49	-0.264804	0.327	0.529	8.75051e-45	Map3k1
5.63667e-49	-0.262929	0.35	0.559	9.10604e-45	Pafah1b3
7.12023e-49	-0.303733	0.443	0.643	1.15027e-44	Alas1
7.94874e-49	-0.298606	0.534	0.726	1.28412e-44	Hprt
1.04963e-48	-0.272782	0.374	0.581	1.69568e-44	Tnfrsf1b
1.35757e-48	-0.287773	0.844	0.933	2.19316e-44	Ndufc2
1.42322e-48	-0.303526	0.552	0.734	2.29921e-44	Dram2
2.08435e-48	0.348706	0.824	0.731	3.36727e-44	Orai1
2.36547e-48	-0.335299	0.297	0.491	3.82142e-44	Gpx3
6.57216e-48	-0.27534	0.284	0.479	1.06173e-43	Socs6
6.91597e-48	0.339725	0.952	0.899	1.11728e-43	Slc3a2
7.38335e-48	-0.271518	0.487	0.687	1.19278e-43	Chmp5
9.19144e-48	-0.295118	0.529	0.708	1.48488e-43	Prkcd
9.30804e-48	-0.389465	0.966	0.975	1.50371e-43	Bcl2a1b
1.01684e-47	-0.312921	0.515	0.697	1.64271e-43	Kdm7a
2.90356e-47	0.348665	0.623	0.452	4.6907e-43	Cd164
2.90651e-47	-0.252698	0.401	0.613	4.69547e-43	Hscb
3.55389e-47	0.327427	0.853	0.758	5.74131e-43	Snx17
6.96488e-47	-0.308976	0.869	0.948	1.12518e-42	Ypel3
9.0578e-47	-0.404016	0.602	0.769	1.46329e-42	Igf1
1.70481e-46	0.258202	0.99	0.981	2.75411e-42	Spi1
1.97485e-46	0.265461	0.999	0.999	3.19037e-42	Hexa
4.01657e-46	-0.302668	0.993	0.998	6.48877e-42	Junb
1.50865e-45	0.354106	0.706	0.574	2.43722e-41	Adam15
1.62439e-45	-0.328534	0.199	0.368	2.6242e-41	Casp4
1.68094e-45	-0.268197	0.382	0.581	2.71555e-41	Gnpda1
1.76871e-45	-0.268777	0.907	0.968	2.85736e-41	Rpl13a
3.44239e-45	-0.265033	0.562	0.753	5.56119e-41	Erh
7.14341e-45	-0.259115	0.4	0.602	1.15402e-40	Sord
1.31044e-44	-0.279223	0.983	0.986	2.11702e-40	mt-Nd5
1.76837e-44	-0.284555	0.466	0.659	2.8568e-40	Osbpl11
2.15648e-44	0.370777	0.862	0.774	3.48379e-40	Macf1
3.17718e-44	-0.268443	0.877	0.946	5.13274e-40	Rpl36al
3.51691e-44	-0.294541	0.73	0.848	5.68157e-40	Dazap2
3.5455e-44	0.345676	0.615	0.441	5.72775e-40	Ubash3b
4.03009e-44	-0.27991	0.767	0.875	6.51061e-40	2010107E04Rik
6.75752e-44	-0.282623	0.834	0.917	1.09168e-39	Pcbp2
9.14414e-44	0.371471	0.642	0.487	1.47724e-39	Spint1
1.59592e-43	-0.404817	0.826	0.891	2.57821e-39	Pgk1
3.6727e-43	-0.253073	0.278	0.464	5.93325e-39	Gm38843
3.98989e-43	-0.268648	0.567	0.75	6.44566e-39	Gsto1
7.78137e-43	0.305615	0.91	0.857	1.25708e-38	Vcp
1.87285e-42	-0.26443	0.965	0.984	3.02559e-38	Lair1
2.39958e-42	-0.309053	0.649	0.78	3.87652e-38	Cd47
3.52727e-42	-0.381773	0.731	0.846	5.6983e-38	Gas6
4.49457e-42	-0.275898	1	0.998	7.26098e-38	Cd9
4.99953e-42	0.302696	0.939	0.904	8.07674e-38	Arhgdib
6.19546e-42	-0.253039	0.314	0.501	1.00088e-37	Naaa
8.07443e-41	0.300238	0.941	0.871	1.30442e-36	Ly6e
8.30357e-41	-0.296751	0.299	0.484	1.34144e-36	Tnfaip2
1.73546e-40	-0.285683	0.627	0.781	2.80363e-36	Csf3r
1.78812e-40	-0.274006	0.648	0.787	2.88872e-36	Il10rb
2.84313e-40	0.416393	0.985	0.926	4.59307e-36	Jun
3.2937e-40	-0.251076	0.531	0.711	5.32098e-36	Ndufb3
4.89645e-40	0.275699	0.956	0.934	7.91021e-36	Atp5b
6.93563e-40	0.346755	0.511	0.327	1.12045e-35	Cebpd
7.10381e-40	0.306603	0.864	0.794	1.14762e-35	Sec11c
1.27047e-39	-0.29127	0.746	0.859	2.05245e-35	Serp1
1.69344e-39	-0.260159	0.444	0.623	2.73575e-35	Aftph
2.08401e-39	0.333623	0.833	0.756	3.36672e-35	Srgap2
3.46611e-39	-0.265619	0.677	0.805	5.5995e-35	Cmtm6
8.4564e-39	0.326601	0.645	0.498	1.36613e-34	Mgat4a
9.32891e-39	0.27796	0.348	0.183	1.50709e-34	Tjp1
1.12294e-38	-0.344605	0.767	0.86	1.81412e-34	Zfp36l1
1.19406e-38	-0.264105	0.752	0.86	1.92901e-34	Mrpl52
1.50324e-38	-0.320509	0.721	0.825	2.42848e-34	Zfp36l2
2.25957e-38	0.719448	0.61	0.474	3.65033e-34	Stmn1
2.59157e-38	0.312709	0.369	0.205	4.18667e-34	Rapgef5
3.47183e-38	0.320733	0.79	0.68	5.60874e-34	Gmfg
6.94521e-38	-0.269665	0.975	0.99	1.122e-33	Fyb
8.77195e-38	-0.282978	0.483	0.653	1.41711e-33	Nrbf2
9.45687e-38	0.337008	0.711	0.577	1.52776e-33	Cd33
1.01558e-37	-0.284	0.903	0.951	1.64067e-33	Mpc1
2.72803e-37	0.262329	0.978	0.968	4.40713e-33	Srrm2
7.63127e-37	-0.512201	0.305	0.457	1.23283e-32	Nr4a1
1.48889e-36	-0.251143	0.421	0.597	2.4053e-32	Man1a
4.70749e-36	0.309698	0.923	0.89	7.60495e-32	Hnrnpu
9.70336e-36	0.295003	0.789	0.695	1.56758e-31	Lpcat3
1.19124e-35	-0.26052	0.194	0.344	1.92445e-31	Eif2s3y
1.37616e-35	-0.27305	0.572	0.711	2.22318e-31	Atp8a1
1.79142e-35	-0.341828	0.292	0.469	2.89404e-31	Lgals3
1.93762e-35	0.321129	0.872	0.801	3.13022e-31	Jpt1
5.88213e-35	-0.266018	0.673	0.801	9.50258e-31	Atp6v1b2
7.02144e-35	-0.252387	0.79	0.908	1.13431e-30	Uqcr10
1.17452e-34	-0.250307	0.62	0.758	1.89744e-30	Krcc1
1.25225e-34	-0.30839	0.692	0.806	2.02301e-30	Ninj1
1.71176e-34	0.271998	0.886	0.844	2.76534e-30	Mtch1
1.71552e-34	0.302673	0.721	0.609	2.77142e-30	Ssr2
1.73712e-34	0.269787	0.882	0.824	2.80631e-30	Wasf2
2.53196e-34	-0.269894	0.625	0.762	4.09038e-30	Dpysl2
1.03311e-33	0.25557	0.966	0.954	1.669e-29	Sf3b1
1.07638e-33	-0.279353	0.624	0.77	1.73889e-29	Igsf6
1.13175e-33	0.357504	0.773	0.667	1.82834e-29	Smad7
1.19126e-33	-0.268315	0.85	0.922	1.92448e-29	Slc6a6
1.69098e-33	0.301239	0.793	0.708	2.73178e-29	Ccdc12
3.54234e-33	-0.295645	0.917	0.962	5.72264e-29	Zeb2
3.74823e-33	0.36856	0.794	0.736	6.05527e-29	Ran
3.75407e-33	-0.34074	0.296	0.455	6.06471e-29	Slfn2
4.36731e-33	0.350762	0.424	0.277	7.05538e-29	Capg
3.88097e-32	0.303282	0.562	0.418	6.26971e-28	Pbxip1
4.13643e-32	0.369891	0.516	0.363	6.68241e-28	Marcksl1
1.30108e-31	-0.284631	0.457	0.619	2.10189e-27	Pmaip1
2.16851e-31	0.297185	0.403	0.257	3.50323e-27	Flna
2.4638e-31	0.288595	0.619	0.486	3.98027e-27	Lgals9
3.02277e-31	0.305668	0.937	0.893	4.88328e-27	Dnaja1
3.82226e-31	0.280404	0.715	0.593	6.17486e-27	Sipa1
4.41382e-31	-0.285576	0.579	0.715	7.13052e-27	AC149090.1
5.20904e-31	0.334303	0.911	0.871	8.41521e-27	Mat2a
5.71108e-31	0.353595	0.825	0.747	9.22626e-27	Ube2s
9.11211e-31	0.316318	0.754	0.65	1.47206e-26	Hnrnpab
9.14228e-31	0.283535	0.802	0.711	1.47694e-26	Tbxas1
1.12315e-30	0.281672	0.877	0.814	1.81445e-26	Pnp
1.63569e-30	-0.264577	0.579	0.713	2.64246e-26	Slc43a2
1.97686e-30	0.271948	0.86	0.829	3.19362e-26	Rpn2
2.10492e-30	0.2843	0.592	0.46	3.4005e-26	Gna15
1.12368e-29	0.276338	0.682	0.565	1.81531e-25	Fbl
1.58841e-29	0.262527	0.97	0.954	2.56608e-25	Zfand5
1.64098e-29	0.30731	0.829	0.735	2.651e-25	Tubb2a
2.5581e-29	-0.279486	0.357	0.507	4.13261e-25	Rilpl2
6.93893e-29	0.273039	0.731	0.635	1.12098e-24	Man1a2
1.84299e-28	-0.257586	0.716	0.815	2.97735e-24	mt-Atp8
2.29548e-28	0.267757	0.762	0.68	3.70835e-24	Snx6
2.72498e-28	-0.308997	0.792	0.869	4.4022e-24	Cstb
5.00236e-28	0.25997	0.8	0.719	8.08131e-24	Ptpn6
6.0293e-28	0.290951	0.646	0.529	9.74033e-24	Cct3
8.43214e-27	0.289386	0.625	0.496	1.36221e-22	Camk2n1
9.29879e-27	0.304174	0.56	0.432	1.50222e-22	Fxyd5
1.20257e-26	0.264133	0.715	0.631	1.94275e-22	2021-09-07
1.67993e-26	0.258334	0.675	0.575	2.71393e-22	Pigt
1.78543e-26	0.297588	0.474	0.349	2.88436e-22	Klk8
2.37235e-26	0.262213	0.5	0.371	3.83254e-22	Ang
2.44348e-26	-0.26677	0.511	0.644	3.94744e-22	Arid5b
6.87665e-26	0.289273	0.555	0.43	1.11092e-21	St3gal6
7.07746e-26	0.281723	0.648	0.523	1.14336e-21	Dock10
8.40918e-26	0.38514	0.631	0.521	1.3585e-21	Tubb4b
9.13351e-26	0.269978	0.773	0.701	1.47552e-21	Cct8
1.00192e-25	-0.308491	0.494	0.631	1.61861e-21	Slc40a1
1.49481e-25	-0.353861	0.948	0.951	2.41487e-21	Fos
2.56041e-25	-0.375704	0.878	0.881	4.13634e-21	Tpi1
2.66336e-25	-0.251575	0.73	0.807	4.30266e-21	Aplp2
2.73679e-25	0.284339	0.9	0.853	4.42129e-21	Ppp1r10
3.29384e-25	0.284435	0.772	0.702	5.3212e-21	Hnrnpdl
9.94945e-25	0.25837	0.654	0.543	1.60733e-20	Arrb2
1.96973e-24	0.25848	0.84	0.8	3.1821e-20	Prrc2c
2.60877e-24	0.255194	0.878	0.823	4.21447e-20	Top1
3.94223e-24	0.256228	0.692	0.602	6.36867e-20	Rps6ka1
8.79231e-24	-0.288613	0.817	0.871	1.4204e-19	Tmem176a
9.42038e-23	-0.274804	0.706	0.813	1.52186e-18	Ccl6
1.02091e-22	0.253639	0.481	0.36	1.64928e-18	Klf7
1.99692e-22	0.254796	0.564	0.453	3.22603e-18	Lrrfip1
1.09038e-21	0.253422	0.703	0.604	1.76151e-17	Manf
1.40015e-21	0.266473	0.973	0.944	2.26194e-17	Ier3
1.64852e-21	0.399463	0.922	0.876	2.66318e-17	Atf3
7.72001e-21	0.286929	0.88	0.811	1.24717e-16	Neat1
8.95335e-20	0.271136	0.507	0.377	1.44641e-15	Ccl12
1.36237e-19	0.30987	0.498	0.368	2.2009e-15	Rgs1
5.72123e-19	0.256311	0.292	0.187	9.24265e-15	Tagln2
1.11614e-18	-0.34723	0.716	0.772	1.80313e-14	Gadd45b
1.39764e-18	0.264803	0.233	0.135	2.25789e-14	Vim
1.24517e-16	-0.325585	0.233	0.339	2.01157e-12	Ccrl2
1.41514e-16	-0.338382	0.912	0.905	2.28617e-12	Ccl3
1.65461e-16	0.254699	0.655	0.582	2.67302e-12	Srsf7
8.36411e-16	-0.261059	0.724	0.792	1.35122e-11	Lst1
9.34081e-16	-0.303207	0.838	0.86	1.50901e-11	Hpgd
2.58044e-15	-0.287459	0.976	0.98	4.1687e-11	Mt1
2.05681e-14	-0.313138	0.324	0.423	3.32278e-10	Mt2
9.59185e-14	0.267469	0.735	0.671	1.54956e-09	Ddit3
2.69628e-13	-0.260129	0.352	0.457	4.35583e-09	Sdc4
1.07755e-05	-0.335499	0.285	0.331	0.174078	Ccl2
0.255854	0.391848	0.139	0.153	1	Hist1h2ap
