## Supplemental Table 4 for "Neuronal apoptosis drives remodeling states of microglia and shifts in survival pathway dependence"

### Sheet: wt_vs_mko
id	gene_name	baseMean	log2FoldChange	lfcSE	stat	pvalue	padj
ENSMUSG00000000088	Cox5a	667.008	0.630504	0.163651	3.87914	0.000104826	0.0136408
ENSMUSG00000001985	Grik3	110.299	-0.824006	0.197978	-5.10366	3.33139e-07	0.000146688
ENSMUSG00000004880	Lbr	477.482	0.66708	0.18712	3.58004	0.000343547	0.0309666
ENSMUSG00000004891	Nes	6697.84	0.673849	0.149723	4.49987	6.79941e-06	0.00164064
ENSMUSG00000005043	Sgsh	461.197	0.814032	0.205713	4.09644	4.19546e-05	0.00703355
ENSMUSG00000005360	Slc1a3	445.497	-0.770098	0.206894	-3.79832	0.000145679	0.0171791
ENSMUSG00000006800	Sulf2	3231.31	-0.681048	0.157133	-4.32112	1.55242e-05	0.00330794
ENSMUSG00000007080	Pole	690.336	0.635541	0.187703	3.42608	0.000612358	0.0459532
ENSMUSG00000010175	Prox1	1434.45	-0.542694	0.150586	-3.60746	0.000309213	0.0293921
ENSMUSG00000014353	Tmem87b	1831.36	0.847972	0.161407	5.27168	1.35184e-07	7.31112e-05
ENSMUSG00000014361	Mertk	12209	1.96353	0.112569	17.4662	2.5919e-68	2.03257e-64
ENSMUSG00000014599	Csf1	11588.3	-1.20434	0.107254	-11.2177	3.33676e-29	1.74446e-25
ENSMUSG00000015932	Dstn	1107.05	0.868501	0.14757	5.90234	3.58373e-09	2.81036e-06
ENSMUSG00000017837	Nkiras2	1379.45	0.637576	0.166392	3.84308	0.000121498	0.0153676
ENSMUSG00000019122	Ccl9	2083.01	-0.891393	0.182827	-4.8237	1.40919e-06	0.000480473
ENSMUSG00000019970	Sgk1	5239.88	-0.643508	0.126165	-5.10165	3.36698e-07	0.000146688
ENSMUSG00000020181	Nav3	5455.97	-1.13883	0.121275	-9.38146	6.50673e-21	2.04103e-17
ENSMUSG00000021559	Dapk1	1712.19	-0.623219	0.170273	-3.65444	0.000257746	0.0260805
ENSMUSG00000021822	Plau	3705.7	-0.608004	0.161684	-3.75767	0.000171506	0.0193518
ENSMUSG00000022098	Bmp1	641.824	-0.686469	0.188217	-3.62305	0.000291144	0.0283621
ENSMUSG00000022951	Rcan1	2879.23	-1.37838	0.14358	-9.56511	1.12085e-21	4.39484e-18
ENSMUSG00000023030	Slc11a2	1898.39	-0.666782	0.142002	-4.68981	2.73462e-06	0.000824802
ENSMUSG00000023367	Tmem176a	2123.39	0.753153	0.16289	4.63152	3.62994e-06	0.0010543
ENSMUSG00000023972	Ptk7	655.494	-0.731346	0.201533	-3.60939	0.000306916	0.0293921
ENSMUSG00000024529	Lox	146.667	-1.06507	0.204483	-5.19302	2.06913e-07	0.000101413
ENSMUSG00000024847	Aip	974.253	0.68229	0.170934	3.99432	6.4881e-05	0.0101759
ENSMUSG00000025743	Sdc3	8824.84	0.662088	0.146066	4.53339	5.80449e-06	0.00144504
ENSMUSG00000026047	Poglut2	223.061	0.718266	0.207146	3.5223	0.000427825	0.0362703
ENSMUSG00000026547	Tagln2	1718.07	0.584502	0.152488	3.83488	0.000125626	0.0155611
ENSMUSG00000026707	Nsun6	276.855	-0.937595	0.203386	-4.60053	4.21423e-06	0.00120175
ENSMUSG00000027199	Gatm	12487.1	-2.21454	0.090445	-24.4689	3.16929e-132	4.97071e-128
ENSMUSG00000027236	Eif3j1	347.751	1.06172	0.205029	5.41128	6.25744e-08	3.77468e-05
ENSMUSG00000027284	Cdan1	797.083	0.687979	0.19852	3.49352	0.000476703	0.0391446
ENSMUSG00000027332	Ivd	607.479	0.719795	0.199261	3.67905	0.000234104	0.0244779
ENSMUSG00000027698	Nceh1	1774.98	0.706329	0.137936	5.12593	2.96074e-07	0.000136577
ENSMUSG00000027699	Ect2	300.507	0.700166	0.207151	3.59688	0.000322055	0.0298882
ENSMUSG00000028068	Iqgap3	1809.82	0.618168	0.156913	3.94674	7.92211e-05	0.01151
ENSMUSG00000029455	Aldh2	4954.63	0.552632	0.120904	4.57355	4.79531e-06	0.00129589
ENSMUSG00000029810	Tmem176b	3500.38	0.691154	0.121832	5.6746	1.39016e-08	9.91059e-06
ENSMUSG00000030124	Lag3	15493.3	-0.939546	0.127892	-7.33012	2.29943e-13	2.73772e-10
ENSMUSG00000030657	Xylt1	1133.05	-0.556753	0.159092	-3.48916	0.000484539	0.0392732
ENSMUSG00000030677	Kif22	525.243	0.68699	0.196182	3.58539	0.000336569	0.030513
ENSMUSG00000030789	Itgax	7051.7	-1.01445	0.110327	-9.18616	4.07099e-20	1.06416e-16
ENSMUSG00000031256	Cstf2	988.772	0.714474	0.170139	4.21305	2.5194e-05	0.00476076
ENSMUSG00000031838	Ifi30	5222.38	0.595371	0.130542	4.56439	5.00944e-06	0.00130947
ENSMUSG00000032122	Slc37a2	7996.92	-0.51872	0.118098	-4.3909	1.12883e-05	0.0024936
ENSMUSG00000032177	Pde4a	740.81	-0.663437	0.186628	-3.53091	0.000414136	0.0356885
ENSMUSG00000032496	Ltf	80.9814	0.989623	0.161953	6.91171	4.78846e-12	5.00682e-09
ENSMUSG00000032688	Malt1	1010.11	-0.737809	0.194659	-3.80104	0.000144088	0.0171202
ENSMUSG00000033096	Apmap	1000.54	0.657282	0.176405	3.74188	0.000182645	0.0201733
ENSMUSG00000034701	Neurod1	178.485	-0.696623	0.199049	-4.09534	4.21546e-05	0.00703355
ENSMUSG00000035158	Mitf	2118.63	-0.619338	0.136125	-4.54575	5.47407e-06	0.00138476
ENSMUSG00000037313	Tacc3	783.229	0.694396	0.195576	3.57681	0.000347817	0.0311723
ENSMUSG00000037370	Enpp1	1173.71	0.785149	0.169718	4.63403	3.58609e-06	0.0010543
ENSMUSG00000037868	Egr2	7452.7	-0.549612	0.147417	-3.71843	0.000200468	0.0216837
ENSMUSG00000037894	H2az1	2248.62	0.554181	0.142683	3.89155	9.96068e-05	0.0134675
ENSMUSG00000038252	Ncapd2	2623.87	0.604418	0.159087	3.81425	0.000136598	0.0163542
ENSMUSG00000038776	Ephx1	398.051	-0.878689	0.200873	-4.32045	1.55709e-05	0.00330794
ENSMUSG00000039013	Siglecf	1900.14	-0.618869	0.180425	-3.39407	0.000688627	0.0493005
ENSMUSG00000039137	Whrn	2878.18	-0.529498	0.146986	-3.59711	0.000321769	0.0298882
ENSMUSG00000039568	Ubald1	1982.73	-0.721167	0.160968	-4.4877	7.19966e-06	0.0017109
ENSMUSG00000040084	Bub1b	845.593	0.642172	0.187508	3.46204	0.000536088	0.04204
ENSMUSG00000040907	Atp1a3	4520.74	0.700152	0.1149	6.0963	1.08552e-09	8.96068e-07
ENSMUSG00000041444	Arhgap32	1265.4	-0.755812	0.143216	-5.27825	1.30424e-07	7.30562e-05
ENSMUSG00000041736	Tspo	537.326	0.900829	0.191542	4.7997	1.58902e-06	0.000530258
ENSMUSG00000042066	Tmcc2	105.429	-0.79243	0.196246	-4.14963	3.33016e-05	0.00584248
ENSMUSG00000042082	Arsb	21474.8	0.638479	0.0825774	7.73287	1.05145e-14	1.49918e-11
ENSMUSG00000042249	Grk3	1184.68	-0.742554	0.171632	-4.31574	1.59068e-05	0.00332643
ENSMUSG00000044042	Fmn1	1529.6	-0.535731	0.137797	-3.88243	0.000103418	0.0136408
ENSMUSG00000044349	Snhg11	82.5656	0.81752	0.183801	6.76158	1.36495e-11	1.338e-08
ENSMUSG00000047368	Abhd17b	370.403	0.680443	0.200689	3.43273	0.000597532	0.0450562
ENSMUSG00000048327	Ckap2l	581.765	0.745452	0.202709	3.78355	0.000154608	0.01783
ENSMUSG00000052512	Nav2	1047.19	-0.588071	0.168025	-3.50303	0.000459994	0.0381722
ENSMUSG00000054008	Ndst1	5092.64	0.60696	0.120716	5.02887	4.93376e-07	0.000203634
ENSMUSG00000057421	Las1l	347.01	0.707871	0.196994	3.59303	0.00032686	0.0301557
ENSMUSG00000062175	Tgif2	1039.65	-0.755639	0.191167	-3.97008	7.18482e-05	0.0108353
ENSMUSG00000063856	Gpx1	3255.63	0.514979	0.0941749	5.46993	4.50202e-08	2.94207e-05
ENSMUSG00000066551	Hmgb1	1427.73	0.644392	0.166624	3.88012	0.000104403	0.0136408
ENSMUSG00000066755	Tnfsf18	79.4047	-0.709969	0.178854	-4.17117	3.03039e-05	0.00546305
ENSMUSG00000067608	Pcna-ps2	182.799	-1.82557	0.207111	-8.25332	1.54051e-16	3.45162e-13
ENSMUSG00000069769	Msi2	1207.04	-0.521885	0.146131	-3.57048	0.000356333	0.0313974
ENSMUSG00000072720	Myo18b	571.435	-0.735957	0.201761	-3.58608	0.000335686	0.030513
ENSMUSG00000073647	Gm10557	128.327	-0.730184	0.203644	-3.69724	0.000217958	0.0230977
ENSMUSG00000079243	Xirp1	405.462	-0.860821	0.206863	-3.94665	7.9252e-05	0.01151
ENSMUSG00000102856	Gm37084	2226.8	-0.721051	0.196031	-3.70228	0.000213668	0.022797
ENSMUSG00000109498	Gm45222	1420.1	-0.706745	0.200492	-3.5415	0.000397855	0.0346665

### Sheet: wt_vs_ako
id	gene_name	baseMean	log2FoldChange	lfcSE	stat	pvalue	padj
ENSMUSG00000001985	Grik3	110.299	-0.786044	0.19817	-4.95066	7.39626e-07	0.000640166
ENSMUSG00000002602	Axl	11622.4	3.43174	0.112137	30.6496	2.67642e-206	4.40138e-202
ENSMUSG00000003032	Klf4	6991.28	0.784512	0.170652	4.62073	3.82394e-06	0.00273411
ENSMUSG00000003545	Fosb	28890.1	1.01586	0.197723	5.19798	2.0147e-07	0.000207074
ENSMUSG00000020773	Trim47	3318.89	0.679482	0.140437	4.84306	1.27853e-06	0.00100121
ENSMUSG00000024190	Dusp1	27948.5	0.938722	0.183468	5.14692	2.64794e-07	0.000256149
ENSMUSG00000027322	Siglec1	430.15	0.77607	0.200945	3.9343	8.344e-05	0.0370857
ENSMUSG00000028063	Lmna	2054.41	0.704084	0.182552	3.84947	0.000118374	0.0492646
ENSMUSG00000029304	Spp1	8007.75	0.592042	0.139314	4.26169	2.02887e-05	0.0117794
ENSMUSG00000029657	Hsph1	1096.17	-0.835467	0.196318	-4.25642	2.07724e-05	0.0117794
ENSMUSG00000032220	Myo1e	2609.02	0.53864	0.127164	4.24318	2.20371e-05	0.01208
ENSMUSG00000032496	Ltf	80.9814	0.99509	0.162374	7.25119	4.13127e-13	1.69847e-09
ENSMUSG00000032911	Cspg4	314.323	0.854062	0.206384	4.60863	4.05339e-06	0.00277742
ENSMUSG00000034701	Neurod1	178.485	-0.698875	0.199175	-4.10709	4.00675e-05	0.0193797
ENSMUSG00000035299	Mid1	446.883	0.799008	0.201966	4.77596	1.78855e-06	0.00133694
ENSMUSG00000038352	Arl5c	1690.38	-0.838212	0.191287	-4.35895	1.3069e-05	0.00826611
ENSMUSG00000044783	Hjurp	2194.38	0.653238	0.128504	5.08596	3.65772e-07	0.000334174
ENSMUSG00000045730	Adrb2	3748.32	0.690747	0.166639	4.15396	3.26775e-05	0.0167932
ENSMUSG00000047205	Dusp18	994.327	0.844714	0.205416	4.14295	3.42864e-05	0.017086
ENSMUSG00000059810	Rgs3	1088.95	0.66608	0.163901	4.08668	4.37597e-05	0.0205608
ENSMUSG00000086894	Gm15708	203.444	-0.774971	0.20616	-3.96352	7.38512e-05	0.0337357
ENSMUSG00000103593	Gm37352	8172.94	1.10719	0.145163	7.65141	1.9879e-14	1.63455e-10
